# Genomic characterization of foodborne *Salmonella enterica* and *Escherichia coli* isolates from Saboba district and Bolgatanga Municipality Ghana

**DOI:** 10.1101/2024.09.05.611394

**Authors:** Gabriel Temitope Sunmonu, Frederick Adzitey, Erkison Ewomazino Odih, Boniface Awini Tibile, Rejoice Ekli, Martin Aduah, Anderson O Oaikhena, Olabisi C Akinlabi, Akebe Luther King Abia, Daniel Gyamfi Amoako, Iruka N Okeke

## Abstract

*Salmonella enterica and Escherichia coli* are well-known bacteria commonly associated with foodborne illnesses in humans and animals. Genomic characterization of these pathogens provides valuable insights into their evolution, virulence factors and resistance determinants. This study aimed to characterized previously isolated *Salmonella* (n = 14) and *E. coli* (n = 19) from milk, meat and its associated utensils in Ghana using whole-genome sequencing. Most of the *Salmonella* serovars (Fresno, Plymouth, Infantis, Give and Orleans) identified in this study are yet to be reported in Ghana. Most *Salmonella* isolates were pan-sensitive, but genes conferring resistance to fosfomycin (*fosA7*.*2*) and tetracycline *(tet(A))* were detected in one and three isolates, respectively. Seven of the *Salmonella* isolates carry the IncI1-I(Gamma) plasmid replicon. Although antimicrobial resistance was not common among *Salmonella* strains, most (11/19) of the *E. coli* strains had at least one resistance gene, with nearly half (8/19) being multidrug resistant and carrying mobile elements. Three of the 19 *E. coli* strains belong to serovars commonly associated with enteroaggregative *E. coli* (EAEC) pathotype. While strains belonging to virulence-associated lineages lacked key plasmid-encoded virulence plasmids, several plasmid replicons were detected in most of the *E. coli* (14/19) strains. Food contaminated with these pathogens can serve as a vehicle for disease transmission, posing a significant public health risk and necessitating stringent food safety and hygiene practices to prevent outbreaks. Hence, there is need for continuous surveillance and preventive measures to stop the spread of foodborne pathogens and reduce the risk of associated illnesses in Ghana.
