## Supplemental Table 1 for "Genomic characterization of foodborne *Salmonella enterica* and *Escherichia coli* isolates from Saboba district and Bolgatanga Municipality Ghana"

### Sheet: in
id	study_accession	run_accession	experiment_accession	submission_accession
GH-FA-FB4_S24	PRJEB58695	ERR10913164	ERX10354252	ERA20704302
GH-FA-FC1_S23	PRJEB58695	ERR10913166	ERX10354253	ERA20704305
GH-FA-FGS_S16	PRJEB58695	ERR10913168	ERX10354254	ERA20704308
GH-FA-FH2_S15	PRJEB58695	ERR10913169	ERX10354255	ERA20704310
GH-FA-FK4d_S7	PRJEB58695	ERR11874512	ERX11271192	ERA27001758
GH-FA-FK4_S10	PRJEB58695	ERR11874524	ERX11271193	ERA27001770
GH-FA-FM4_S34	PRJEB58695	ERR10913171	ERX10354256	ERA20704313
GH-FA-FS23_S22	PRJEB58695	ERR10913173	ERX10354257	ERA20704316
GH-FA-FS24_S23	PRJEB58695	ERR10913193	ERX10354268	ERA20704353
GH-FA-FT1_S17	PRJEB58695	ERR10913174	ERX10354258	ERA20704319
GH-FA-HS11_S26	PRJEB58695	ERR10913176	ERX10354259	ERA20704322
GH-FA-HS12_S21	PRJEB58695	ERR10916162	ERX10356851	ERA20707089
GH-FA-HS3_S27	PRJEB58695	ERR10913179	ERX10354260	ERA20704327
GH-FA-M23_S31	PRJEB58695	ERR10913196	ERX10354270	ERA20704358
GH-FA-M25D_S22	PRJEB58695	ERR11874490	ERX11271190	ERA27001736
GH-FA-M25_S2	PRJEB58695	ERR11874538	ERX11271194	ERA27001784
GH-FA-M87_S6	PRJEB58695	ERR10913197	ERX10354271	ERA20704360
GH-FA-M9_S16	PRJEB58695	ERR10913181	ERX10354261	ERA20704330
GH-FA-RB4_S24	PRJEB58695	ERR10913182	ERX10354262	ERA20704332
GH-FA-RCH2_S11	PRJEB58695	ERR10913198	ERX10354272	ERA20704363
GH-FA-RCLI_S18	PRJEB58695	ERR10913184	ERX10354263	ERA20704335
GH-FA-RG2_S29	PRJEB58695	ERR10913201	ERX10354274	ERA20704367
GH-FA-RH4_S3	PRJEB58695	ERR11874500	ERX11271191	ERA27001746
GH-FA-RK4_S19	PRJEB58695	ERR10913203	ERX10354275	ERA20704370
GH-FA-RM4_S20	PRJEB58695	ERR10913204	ERX10354276	ERA20704373
GH-FA-RP5D_S11	PRJEB58695	ERR10913206	ERX10354277	ERA20704376
GH-FA-RP5_S5	PRJEB58695	ERR10913207	ERX10354278	ERA20704378
GH-FA-RPSD_S30	PRJEB58695	ERR10913210	ERX10354279	ERA20704382
GH-FA-RT3_S29	PRJEB58695	ERR10913186	ERX10354264	ERA20704339
GH-FA-RT3_S6	PRJEB58695	ERR10913188	ERX10354265	ERA20704342
GH-FA-US15_S32	PRJEB58695	ERR10913211	ERX10354280	ERA20704384
GH-FA-US24_S14	PRJEB58695	ERR10913190	ERX10354266	ERA20704347
GH-FA-US3_S21	PRJEB58695	ERR10913192	ERX10354267	ERA20704350
