## Supplemental Table 2 for "Genomic characterization of foodborne *Salmonella enterica* and *Escherichia coli* isolates from Saboba district and Bolgatanga Municipality Ghana"

### Sheet: Sheet1
id	Initial ST	Assigned ST	aroC	dnaN	hemD	hisD	purE	sucA	thrA
GH-FA-FK4_S10	Novel*	10742	1596	1242	8	1166	1586	172	13
GH-FA-FK4d_S7	Novel*	10742	1596	1242	8	1166	1586	172	13
GH-FA-RCH2_S11	Novel*	10465	1324	784	8	1088	89	285	33
GH-FA-RK4_S19	Novel*	10465	1324	784	8	1088	89	285	33
GH-FA-RM4_S20	Novel*	10465	1324	784	8	1088	89	285	33
GH-FA-RP5_S5	Novel*	10465	1324	784	8	1088	89	285	33
GH-FA-RP5D_S11	Novel*	10465	1324	784	8	1088	89	285	33
GH-FA-RPSD_S30	Novel*	10465	1324	784	8	1088	89	285	33
